# Interlocus gene conversion causes mosaic divergence in tandem paralogues – modeling *HMA4* evolution in *Arabidopsis halleri*

**DOI:** 10.1101/2025.10.29.685298

**Authors:** Yannick Schäfer, Yichen Zheng, Piyal Karunarathne, Akash Chandra Parida, Björn Pietzenuk, Vinod Kumar, Laura E. Rose, Ute Krämer, Thomas Wiehe

## Abstract

Following gene duplication, the evolutionary trajectories of gene copies can be shaped by various processes including mutation, selection, recombination and interlocus, i.e., non-allelic, gene conversion (IGC). To explore dynamics and consequences of these processes, we developed a mathematical model that simulates the early evolution of recently duplicated, tandemly arrayed paralogous gene copies with positive selection on the new gene copy. We compared the results of our model to sequence variation in the three tandemly arrayed *Arabidopsis halleri HEAVY METAL ATPase 4* (*HMA4*) gene copies, which are known to undergo IGC. We find that the effective rates of IGC vary within genes, resulting in a mosaic pattern of divergence. Informed by empirical data, our model captures the impact of IGC on the diversity within each gene copy and the divergence among them. By tailoring the model to the *AhHMA4* gene copies, we demonstrate the model’s flexibility and its potential to provide insights into the evolutionary dynamics driving the evolution of tandemly arrayed paralogues. This study enhances our understanding of the balance between concerted evolution and divergence in the early evolution of gene families following gene duplication.
