## Supplementary material for "Interlocus gene conversion causes mosaic divergence in tandem paralogues – modeling *HMA4* evolution in *Arabidopsis halleri*": suppl. data file S2

### Sheet: Accessions
Accession	Submission	SUB ID	Copy	Sequence ID	Organism	geo_loc_name	collection_date	collected_by
PZ740972	BAC	SUB16352358	HMA4-1	HMA4-1_EU382073.1	Arabidopsis halleri subsp. halleri	Germany: Thuringian Forest, Rodacherbrunn / Stutenkamm	2007	Lab of Thomas Mitchell-Olds
PZ740973	BAC	SUB16352358	HMA4-2	HMA4-2_EU382073.1_EU382072.1	Arabidopsis halleri subsp. halleri	Germany: Thuringian Forest, Rodacherbrunn / Stutenkamm	2007	Lab of Thomas Mitchell-Olds
PZ740974	BAC	SUB16352358	HMA4-3	HMA4-3_EU382072.1	Arabidopsis halleri subsp. halleri	Germany: Thuringian Forest, Rodacherbrunn / Stutenkamm	2007	Lab of Thomas Mitchell-Olds
PZ740975	Lan3.1	SUB16352787	HMA4-1	HMA4-1_Lan3.1_v2.1.0	Arabidopsis halleri subsp. halleri	Germany: Harz mountains, Langelsheim	2000	Ute Kraemer; F1 of crosses between genotypes Lan3.1 and Lan5 used in Hanikenne et al. (2008)
PZ740976	Lan3.1	SUB16352787	HMA4-2	HMA4-2_Lan3.1_v2.1.0	Arabidopsis halleri subsp. halleri	Germany: Harz mountains, Langelsheim	2000	Ute Kraemer; F1 of crosses between genotypes Lan3.1 and Lan5 used in Hanikenne et al. (2008)
PZ740977	Lan3.1	SUB16352787	HMA4-3	HMA4-3_Lan3.1_v2.1.0	Arabidopsis halleri subsp. halleri	Germany: Harz mountains, Langelsheim	2000	Ute Kraemer; F1 of crosses between genotypes Lan3.1 and Lan5 used in Hanikenne et al. (2008)
PZ740978	Lan5_Hap1	SUB16352847	HMA4-1	HMA4-1_Lan5_Hap1_v1.0.0	Arabidopsis halleri subsp. halleri	Germany: Harz mountains, Langelsheim	2000	Ute Kraemer; F1 of crosses between genotypes Lan3.1 and Lan5 used in Hanikenne et al. (2008)
PZ740979	Lan5_Hap1	SUB16352847	HMA4-2	HMA4-2_Lan5_Hap1_v1.0.0	Arabidopsis halleri subsp. halleri	Germany: Harz mountains, Langelsheim	2000	Ute Kraemer; F1 of crosses between genotypes Lan3.1 and Lan5 used in Hanikenne et al. (2008)
PZ740980	Lan5_Hap1	SUB16352847	HMA4-3	HMA4-3_Lan5_Hap1_v1.0.0	Arabidopsis halleri subsp. halleri	Germany: Harz mountains, Langelsheim	2000	Ute Kraemer; F1 of crosses between genotypes Lan3.1 and Lan5 used in Hanikenne et al. (2008)
PZ740981	Lan5_Hap2	SUB16352882	HMA4-1	HMA4-1_Lan5_Hap2_v1.0.0	Arabidopsis halleri subsp. halleri	Germany: Harz mountains, Langelsheim	2000	Ute Kraemer; F1 of crosses between genotypes Lan3.1 and Lan5 used in Hanikenne et al. (2008)
PZ740982	Lan5_Hap2	SUB16352882	HMA4-2	HMA4-2_Lan5_Hap2_v1.0.0	Arabidopsis halleri subsp. halleri	Germany: Harz mountains, Langelsheim	2000	Ute Kraemer; F1 of crosses between genotypes Lan3.1 and Lan5 used in Hanikenne et al. (2008)
PZ740983	Lan5_Hap2	SUB16352882	HMA4-3	HMA4-3_Lan5_Hap2_v1.0.0	Arabidopsis halleri subsp. halleri	Germany: Harz mountains, Langelsheim	2000	Ute Kraemer; F1 of crosses between genotypes Lan3.1 and Lan5 used in Hanikenne et al. (2008)
PZ740984	Rund_05_S1	SUB16352904	HMA4-1	HMA4-1_Rund_05_S1_v1.0.0	Arabidopsis halleri subsp. halleri	Germany: Bavaria	03-Jun-2011	lab of Ute Kraemer; Stein et al., (2017)
PZ740985	Rund_05_S1	SUB16352904	HMA4-2	HMA4-2_Rund_05_S1_v1.0.0	Arabidopsis halleri subsp. halleri	Germany: Bavaria	03-Jun-2011	lab of Ute Kraemer; Stein et al., (2017)
PZ740986	Rund_05_S1	SUB16352904	HMA4-3	HMA4-3_Rund_05_S1_v1.0.0	Arabidopsis halleri subsp. halleri	Germany: Bavaria	03-Jun-2011	lab of Ute Kraemer; Stein et al., (2017)
PZ740987	Bors_12	SUB16352921	HMA4-1	HMA4-1_Bors_12_v1.0.0	Arabidopsis halleri	Romania: Maramures County	03-Jun-2011	lab of Ute Kraemer; Stein et al., (2017)
PZ740988	Bors_12	SUB16352921	HMA4-2	HMA4-2_Bors_12_v1.0.0	Arabidopsis halleri	Romania: Maramures County	03-Jun-2011	lab of Ute Kraemer; Stein et al., (2017)
PZ740989	Bors_12	SUB16352921	HMA4-3	HMA4-3_Bors_12_v1.0.0	Arabidopsis halleri	Romania: Maramures County	03-Jun-2011	lab of Ute Kraemer; Stein et al., (2017)
PZ740990	Goli_08	SUB16353740	HMA4-1	HMA4-1_Goli_08_v1.0.0	Arabidopsis halleri	Switzerland: Ticino	03-Jun-2011	lab of Ute Kraemer; Stein et al., (2017)
PZ740991	Goli_08	SUB16353740	HMA4-2	HMA4-2_Goli_08_v1.0.0	Arabidopsis halleri	Switzerland: Ticino	03-Jun-2011	lab of Ute Kraemer; Stein et al., (2017)
PZ740992	Goli_08	SUB16353740	HMA4-3	HMA4-3_Goli_08_v1.0.0	Arabidopsis halleri	Switzerland: Ticino	03-Jun-2011	lab of Ute Kraemer; Stein et al., (2017)
PZ740993	Ukan_25	SUB16353746	HMA4-1	HMA4-1_Ukan_25_v1.0.0	Arabidopsis halleri	Slovenia: Upper Carniola	03-Jun-2011	lab of Ute Kraemer; Stein et al., (2017)
PZ740994	Ukan_25	SUB16353746	HMA4-2	HMA4-2_Ukan_25_v1.0.0	Arabidopsis halleri	Slovenia: Upper Carniola	03-Jun-2011	lab of Ute Kraemer; Stein et al., (2017)
PZ740995	Ukan_25	SUB16353746	HMA4-3	HMA4-3_Ukan_25_v1.0.0	Arabidopsis halleri	Slovenia: Upper Carniola	03-Jun-2011	lab of Ute Kraemer; Stein et al., (2017)
PZ740996	Pais_09	SUB16353766	HMA4-1	HMA4-1_Pais_09_v1.0.0	Arabidopsis halleri	Italy: Lombardy	03-Jun-2011	lab of Ute Kraemer; Stein et al., (2017)
PZ740997	Pais_09	SUB16353766	HMA4-2	HMA4-2_Pais_09_v1.0.0	Arabidopsis halleri	Italy: Lombardy	03-Jun-2011	lab of Ute Kraemer; Stein et al., (2017)
PZ740998	Pais_09	SUB16353766	HMA4-3	HMA4-3_Pais_09_v1.0.0	Arabidopsis halleri	Italy: Lombardy	03-Jun-2011	lab of Ute Kraemer; Stein et al., (2017)
PZ740999	Wall_10	SUB16353775	HMA4-1	HMA4-1_Wall_10_v1.0.0	Arabidopsis halleri subsp. halleri	Germany: Bavaria	03-Jun-2011	lab of Ute Kraemer; Stein et al., (2017)
PZ741000	Wall_10	SUB16353775	HMA4-2	HMA4-2_Wall_10_v1.0.0	Arabidopsis halleri subsp. halleri	Germany: Bavaria	03-Jun-2011	lab of Ute Kraemer; Stein et al., (2017)
PZ741001	Wall_10	SUB16353775	HMA4-3	HMA4-3_Wall_10_v1.0.0	Arabidopsis halleri subsp. halleri	Germany: Bavaria	03-Jun-2011	lab of Ute Kraemer; Stein et al., (2017)

### Sheet: Info
HMA4 locus — GenBank accessions (Arabidopsis halleri)
Project: Interlocus gene conversion among tandem HMA4 paralogues (Schaefer et al., bioRxiv 2025,
doi:10.1101/2025.10.29.685298).
Status: COMPLETE / CLOSED 2026-07-27 — all 10 submissions accessioned.
Accession range: PZ740972-PZ741001 (30 sequences = 3 tandem copies HMA4-1/-2/-3 x 10 accessions).
Source: NCBI AccessionReport*.tsv + Submission_Preview/ (record previews verified vs Ute Krämer's corrections).
Pending: Pais_09 (SUB16353766 / PZ740996-998) organism correction to subsp. halleri (taxon:81971)
emailed to gb-admin 2026-07-27; cosmetic, awaiting NCBI update.
